# Designing a protein with emergent function by combined *in silico, in vitro* and *in vivo* screening

**DOI:** 10.1101/2023.02.16.528840

**Authors:** Shunshi Kohyama, Béla P. Frohn, Leon Babl, Petra Schwille

**Author notes:** These authors contributed equally to this work (Shunshi Kohyama, Béla P. Frohn).

## Abstract

Recently, utilization of machine learning (ML) based methods has led to astonishing progress in protein design and, thus, the design of new biological functionality. However, emergent functions that require higher-order molecular interactions, such as the ability to self-organize, are still extremely challenging to implement. Here, we describe a comprehensive *in silico, in vitro*, and *in vitro* screening pipeline (i^3^-screening) to develop and validate ML-designed artificial homologs of a bacterial protein that confers its role in cell division through the emergent function of spatiotemporal pattern formation. Moreover, we present complete substitution of a wildtype gene by an ML-designed artificial homolog in *Escherichia coli*. These results raise great hopes for the next level of synthetic biology, where ML-designed synthetic proteins will be used to engineer cellular functions.
