## Supplementary Data S1 for "Designing a protein with emergent function by combined *in silico, in vitro* and *in vivo* screening"

### Sheet: Tabelle1
name	sequence (AA)	sequence (DNA)	closest homolog	similarity to closest homolog	identity to closest homolog	similarity to E. coli	identity to E. coli	rank of in silico scoring	in vitro result	in vivo phenotype	Min oscillation in vivo	length (AA)	estimated molucular weight (kDa)
synMinEv1	MSFLTFLLGEKPKTRCTLASSAIERLQIILAHERSSLSHKRAADYLPELQEEIMAVISKYVSINAEYIQVHLETQDDQYETLEIDIELPIPSPTPAAA	ATG TCA TTT TTA ACT TTT TTA TTA GGT GAA AAG CCT AAA ACC CGT TGT ACT TTG GCA AGC TCT GCG ATT GAA CGT CTG CAA ATT ATC TTG GCT CAT GAG CGC TCT TCC CTG AGT CAC AAG CGT GCG GCT GAT TAT CTT CCA GAA CTT CAA GAG GAG ATC ATG GCC GTC ATT AGC AAA TAT GTA TCC ATT AAC GCG GAA TAC ATT CAG GTA CAC CTT GAG ACT CAG GAC GAT CAA TAT GAA ACG CTT GAA ATT GAC ATT GAG CTT CCA ATT CCC TCC CCT ACT CCG GCG GCA GCA	A0A1I5IJ64	79.6	71.4	53.1	37.8	5	negative			98	11
synMinEv2	MAFISFFFLLKQPKKTTANIAAERLQIIIAEESKKGYIYEYYITQMKIEILEVISKYVLESINPDMINIELDHEESKEIEKLELNITLPEADEYSPP	ATG GCA TTT ATT AGT TTT TTC TTT TTA TTA AAG CAG CCG AAG AAG ACG ACC GCG AAC ATC GCG GCA GAA CGT TTA CAA ATC ATT ATC GCT GAG GAA TCT AAA AAA GGA TAC ATC TAT GAA TAC TAT ATT ACA CAA ATG AAG ATT GAG ATT CTT GAA GTT ATC AGT AAG TAT GTC CTG GAG TCC ATC AAC CCG GAC ATG ATT AAC ATT GAG CTT GAC CAC GAG GAG TCT AAA GAA ATC GAG AAG TTG GAA CTT AAC ATT ACA CTT CCT GAA GCC GAC GAG TAT AGT CCC CCG	A0A6H2FNF5	68.3	57.4	66	45.4	166	negative			97	11.4
synMinEv3	MFLQTSTLQIIAHEAMYLQEILEVISKYIEPIEIDAPSLEFSLLIEEEHTALIISISLPEAAAEAPT	ATG TTT TTA CAA ACA TCA ACA TTA CAA ATT ATC GCG CAT GAA GCC ATG TAT TTG CAA GAG ATC TTA GAG GTC ATT TCG AAG TAT ATC GAA CCC ATT GAG ATT GAT GCT CCG AGC TTA GAG TTT TCA TTG CTT ATC GAG GAG GAG CAC ACG GCC CTT ATC ATT TCG ATC TCA TTA CCT GAG GCG GCA GCC GAA GCG CCT ACT	A0A3N4V6Z8	50.5	35.2	38.7	22.6	0	negative			67	7.7
synMinEv4	MMFMSFLSTFFGQETSAETAKERLQMVLIHDRSDISPEQLEQMRQEILAVISRYLEIDEEEIELTLENEEARTPTALVASIPIASTQHTISTTT	ATG ATG TTT ATG AGT TTT TTA TCA ACT TTT TTC GGC CAA GAA ACT TCT GCT GAG ACC GCT AAA GAA CGC CTT CAA ATG GTA TTA ATT CAC GAT CGT TCG GAC ATT TCT CCT GAA CAG TTG GAG CAG ATG CGT CAA GAA ATT CTT GCA GTA ATC TCG CGT TAC CTG GAG ATT GAC GAG GAA GAA ATC GAG CTT ACA CTT GAG AAT GAG GAG GCA CGC ACA CCA ACG GCC TTA GTT GCG AGT ATC CCC ATC GCC TCT ACC CAA CAT ACT ATT TCG ACG ACA ACC	E3CUX1	60.6	48.1	48.5	30.3	153	negative			94	10.7
synMinEv5	MSILDFFFPSKPQSSASLAKERLQIIIAEQRSQESAAPDYYIPQLEQEILQVLSKYVAVSPSQINIQLLEHELEQAAILELNIQLPEQQ	ATG AGT ATT TTA GAT TTT TTC TTT CCT TCA AAA CCC CAG TCC AGT GCC TCC TTA GCC AAA GAG CGC TTA CAG ATT ATC ATC GCG GAA CAG CGC AGC CAA GAG TCC GCT GCG CCG GAC TAC TAC ATT CCT CAG TTG GAA CAA GAG ATC TTG CAA GTA TTG TCC AAG TAT GTG GCT GTT TCA CCT TCA CAA ATC AAC ATT CAG CTT CTG GAG CAT GAG TTG GAA CAG GCC GCT ATT TTG GAG CTG AAC ATC CAA TTA CCT GAA CAA CAA	A0A1Y6ISW0	80	54.4	70.7	45.7	164	positive	minicell	+	89	10.1
synMinEv6	MTDFMFMFFQPRSAQTAKERLQLVLAHERSDLSPELLEAMKAEILAVISKYFPIEHEEMAITLETEQRMTWLMANIPIESDTPYITPAETPSPAAAPLSADDA	ATG ACT GAT TTT ATG TTT ATG TTT TTT CAA CCG CGT AGT GCC CAG ACA GCC AAA GAA CGT CTG CAA CTG GTT CTT GCA CAC GAA CGC AGC GAT CTT TCC CCA GAA CTT TTG GAA GCA ATG AAG GCG GAA ATC CTG GCC GTG ATT TCC AAA TAT TTT CCC ATT GAA CAT GAA GAA ATG GCA ATT ACG TTA GAA ACG GAA CAA CGT ATG ACC TGG CTG ATG GCG AAC ATC CCA ATC GAA TCA GAC ACA CCT TAC ATC ACT CCG GCA GAA ACC CCC TCA CCA GCG GCA GCC CCC CTT TCA GCG…	A0A2P7MSN6	62.3	46.5	46.8	29.4	152	negative			103	11.6
synMinEv7	MMFSFRARSAQTLKERLQLVLAHERSGISPPDYLPALQSDILAAISKYVPAIEIIHEFEVDITMEREDMISTLMINIEMESDTPYAPKAATTPAAAPAAAA	ATG ATG TTT TCA TTT CGT GCA CGT AGT GCA CAG ACC TTG AAG GAG CGC TTG CAG TTA GTT CTT GCA CAC GAA CGC TCA GGA ATT TCT CCT CCA GAT TAT CTG CCT GCC TTG CAG TCA GAC ATT TTG GCC GCT ATC AGC AAA TAT GTG CCA GCT ATC GAG ATT ATT CAC GAG TTC GAG GTC GAC ATC ACC ATG GAA CGT GAG GAC ATG ATC TCC ACC CTT ATG ATC AAC ATT GAG ATG GAA TCC GAT ACA CCG TAT GCT CCA AAG GCG GCA ACT ACT CCC GCA GCG GCT CCT GCG GCA GCG…	B7RI09	58.3	47.2	44.9	29.9	6	negative			101	11.1
synMinEv8	MLMSMMTGFWSSLFGTQDTSSSYQSANMATERLKVIVASENRMNQSEYLTADCIEMMKREILQVVNKYVTGVQIDMLNIEHRHEASGTMDVLEMNISLPEAKEF	ATG TTA ATG AGT ATG ATG ACT GGA TTT TGG TCT AGC CTG TTC GGT ACT CAA GAC ACT TCG TCT TCC TAC CAA TCT GCT AAC ATG GCT ACT GAG CGC TTA AAA GTT ATC GTA GCT TCT GAG AAC CGT ATG AAC CAG TCC GAA TAC TTA ACT GCT GAT TGC ATT GAA ATG ATG AAA CGT GAG ATC TTA CAA GTG GTG AAT AAG TAT GTC ACA GGG GTG CAG ATC GAC ATG CTG AAC ATC GAG CAC CGT CAC GAA GCA TCG GGA ACG ATG GAT GTA TTG GAA ATG AAC ATT TCC TTG CCG GAG…	Q1Q8Y4	76.9	68.3	54.6	31.5	15	negative			104	11.9
synMinEv9	MIFSLFPESESSAEIAKERLMILLIHERAQLPYETTESISEEIIEVISKYIEIETQQQCEIEIHQSYSEEYASPCLMAIPIE	ATG ATT TTT AGC TTA TTT CCT GAA TCA GAA AGC TCA GCG GAA ATT GCC AAA GAG CGC CTG ATG ATC TTG TTA ATT CAT GAG CGT GCT CAA TTA CCT TAT GAG ACC ACT GAG TCG ATT TCT GAG GAA ATC ATT GAG GTG ATT TCT AAG TAT ATT GAG ATT GAA ACC CAA CAG CAG TGT GAA ATT GAA ATT CAC CAG AGT TAT TCG GAA GAG TAC GCT AGT CCA TGC CTG ATG GCC ATC CCT ATT GAA	A0A2T0B115	63.3	43.3	33.9	17.9	155	negative			82	9.5
synMinEv10	MSFLSYLFGEKKSSTASIAKERLQIIIAHEASTGATAAADFLPALQQELIQVISKYVSVNPDDIKVQLEKQDSYEVLESNIELSEQELT	ATG TCA TTT TTA TCT TAT TTA TTT GGT GAA AAA AAG TCC TCA ACT GCG TCT ATT GCA AAG GAA CGT TTG CAG ATT ATC ATC GCA CAT GAA GCT TCA ACA GGG GCC ACA GCG GCA GCA GAC TTC TTA CCT GCT TTG CAA CAA GAA TTA ATT CAA GTA ATC AGC AAA TAC GTT TCC GTA AAT CCA GAT GAT ATC AAG GTG CAA CTT GAA AAG CAA GAT AGT TAC GAG GTG TTG GAG TCA AAT ATT GAG TTA TCT GAG CAG GAA CTT ACT	S9ZUF1	80.9	70.8	65.9	41.8	146	positive	minicell	-	89	9.9
synMinEv11	MLQELLFFTSQTSKEAARLQFSLIYDQLMELSSSTLESMQTEILAVISKYIEIETESLEFTIERYQERCATALIFNIPILHISQPIAA	ATG TTA CAA GAA TTA TTA TTT TTT ACT TCA CAA ACT TCT AAG GAG GCT GCG CGT TTA CAA TTT TCT TTA ATC TAC GAC CAG TTA ATG GAG TTG TCA TCA AGC ACT TTA GAG TCA ATG CAA ACG GAG ATT CTT GCT GTG ATC TCG AAA TAC ATC GAA ATC GAG ACC GAG TCT TTG GAG TTT ACG ATC GAG CGT TAT CAG GAA CGT TGC GCA ACC GCT TTG ATC TTT AAC ATT CCA ATC TTG CAT ATC AGC CAG CCG ATT GCA GCT	K0NPL9	66.3	46.7	40.2	21.6	11	negative			88	10.1
synMinEv12	MFWDFLMLLLFGRQSQYASSKEEAKERLTLVLSYERSSIPPDFAEMLREEILYVFSKYPQTFELHSTRIIVEISRESAEDFETLWISIPVIQQYEL	ATG TTT TGG GAT TTT TTA ATG TTA TTG TTA TTT GGT CGT CAG AGT CAG TAT GCA TCG TCG AAA GAA GAG GCT AAG GAA CGT CTT ACC TTA GTT CTG TCT TAT GAG CGT TCG TCC ATC CCT CCT GAC TTT GCC GAG ATG TTA CGC GAA GAA ATT CTG TAC GTC TTC TCG AAA TAT CCT CAA ACC TTT GAA CTT CAT AGC ACT CGT ATC ATC GTG GAA ATC TCT CGT GAG TCC GCC GAA GAT TTC GAG ACT CTT TGG ATT TCG ATT CCT GTT ATT CAA CAA TAT GAA TTA	D3DI75	66.7	47.9	46.9	25.5	147	negative			96	11.5
synMinEv13	MLFFLSTELQILLAHEASSSAPAHYLPYPQLQEEIMAMICKYIQIISPEMISISMLEEQLILEIITLPETSE	ATG TTA TTT TTT TTA TCA ACT GAA TTA CAA ATC TTG CTT GCG CAT GAA GCG TCT AGC TCT GCG CCA GCA CAT TAC TTA CCG TAC CCC CAA CTT CAG GAG GAA ATC ATG GCT ATG ATC TGT AAG TAT ATT CAA ATT ATC TCT CCA GAG ATG ATT AGT ATT AGC ATG TTA GAG GAG CAA TTG ATT CTT GAA ATC ATT ACT CTT CCA GAA ACA TCG GAA	A0A5R9LK45	57.6	39.1	57.1	37.4	19	negative			72	8.2
synMinEv14	MFTTTSTLIIQQRAMLMSPQMIESMQQEILEVISKYIEAIEITAEEALEFSLEEEQRCATALIASLPIIEIPAAAATEYQEFL	ATG TTT ACT ACA ACT TCT ACT TTA ATT ATT CAA CAG CGT GCG ATG TTA ATG TCC CCA CAA ATG ATT GAG TCC ATG CAA CAA GAG ATC CTG GAG GTC ATT TCG AAA TAC ATT GAG GCC ATT GAG ATT ACT GCC GAA GAG GCG TTA GAG TTT TCC TTG GAA GAG GAG CAG CGC TGT GCC ACA GCG TTA ATC GCC TCA CTT CCA ATC ATC GAG ATC CCA GCC GCC GCT GCC ACG GAA TAC CAA GAA TTT CTG	A0A2P8WCJ2	56	41.7	21.7	10.8	2	negative			83	9.4
synMinEv15	MIIMEILESMAFFTRSPNSRDDAKHRLQVVISQERTDLDPQTLEMMQQEILEILCRYVEIEITAQYLEFSLENSEPQDQHTALIANLPIRSVSESLDTTLEESHILLCRI	ATG ATT ATT ATG GAA ATT TTA GAA TCA ATG GCC TTT TTC ACA CGT TCG CCA AAT AGT CGT GAT GAC GCA AAG CAC CGT TTA CAG GTC GTC ATC AGC CAG GAA CGT ACA GAT TTA GAT CCA CAA ACT CTG GAA ATG ATG CAG CAA GAA ATC CTT GAG ATC TTG TGT CGT TAC GTG GAG ATT GAG ATT ACT GCA CAA TAT CTT GAG TTT AGT CTG GAA AAT AGC GAG CCA CAA GAT CAA CAT ACG GCT CTG ATC GCA AAT TTG CCA ATC CGC TCG GTG TCT GAG TCT TTG GAT ACT ACG TTG…	K7WV43	74.1	67	50.9	26.3	154	negative			110	12.8
synMinEv16	MLRDLKMSIMYFQQQPASATTAKDRLQLILAHERVEDTGGEPALLPQLLEEIFQVIAKYVEIIVLLEFQVSVTLETEWERMGTLVADLELSLSTASALFAKLAAAKLAEVAHNSPKAA	ATG TTA CGT GAT TTA AAA ATG TCA ATT ATG TAC TTT CAA CAA CAA CCA GCG AGT GCG ACG ACG GCT AAG GAT CGC TTG CAA CTT ATC TTA GCT CAT GAG CGT GTC GAG GAT ACC GGC GGC GAA CCC GCG TTA CTG CCA CAA TTA CTG GAG GAG ATT TTC CAG GTA ATC GCA AAA TAT GTC GAA ATC ATT GTT CTG CTG GAG TTT CAG GTC TCA GTA ACT CTG GAG ACT GAG TGG GAA CGC ATG GGT ACA CTT GTA GCA GAC TTA GAA CTG TCG CTG TCC ACT GCA TCC GCT CTT TTT GCT…	B1LSP9	55.6	46.8	44.2	25.8	9	negative			118	13
synMinEv17	MLTLRIMSIMYFLRSQIQPASATVAKERLQIIAAHERSQTGGGEPDYLPRLLEEIFQVISKYVRVTLLEDQVSVNNFERSGQSCFNGVLELYLEMSESECATVCASLLRACCAAPASFPC	ATG TTA ACT TTA CGT ATT ATG TCA ATT ATG TAT TTC TTG CGT AGC CAA ATC CAG CCA GCC TCG GCG ACT GTA GCG AAA GAA CGC CTT CAA ATC ATC GCT GCA CAC GAA CGT AGC CAA ACC GGT GGC GGT GAG CCA GAC TAC CTT CCC CGC TTA TTA GAG GAG ATT TTC CAA GTC ATT TCA AAA TAT GTA CGT GTT ACT TTG CTG GAA GAC CAG GTC AGT GTT AAC AAC TTC GAG CGC TCA GGT CAA TCA TGT TTT AAC GGC GTT CTG GAG TTG TAT CTT GAG ATG AGC GAA TCT GAG TGC…	A9GN39	65.3	57.9	45.8	28.3	4	negative			120	13.4
synMinEv18	MSILTFFLGEEIHICSASVATERLQLIIAHERIQLAMPADFYMPALQCEAVSVISKYVLISSEDLQCSLEFQQISCEILEIDIEIPQATPATE	ATG TCA ATT TTA ACA TTT TTT TTA GGT GAA GAG ATT CAT ATC TGC TCG GCT AGC GTG GCC ACC GAG CGC TTG CAG CTT ATC ATT GCA CAT GAG CGC ATC CAG TTA GCT ATG CCT GCC GAC TTT TAT ATG CCA GCT TTA CAA TGC GAA GCT GTT AGT GTT ATC TCG AAA TAT GTC TTG ATC TCG TCG GAA GAT TTA CAA TGT TCC TTG GAA TTT CAA CAA ATT TCA TGT GAG ATC CTT GAA ATC GAC ATC GAG ATT CCT CAA GCT ACC CCC GCA ACC GAG	Q0BHG9	73.1	60.2	57	35.5	17	negative			93	10.4
synMinEv19	MSMMSIAEAFFSSEPQPSTAQSAKERLHIIIAHEQILGLLHLDYIPQMKQEILQVISQYVQISSETAQQIQFQIHNEQNTISQLEMQISLEEDET	ATG TCA ATG ATG TCA ATT GCA GAA GCA TTT TTT AGT AGT GAA CCG CAG CCC TCG ACG GCA CAA TCC GCG AAA GAA CGC CTT CAT ATC ATT ATT GCG CAC GAA CAA ATC TTA GGA CTG CTG CAT TTG GAT TAT ATT CCA CAA ATG AAA CAA GAA ATC CTT CAG GTT ATC TCC CAA TAC GTT CAA ATT TCA TCG GAA ACA GCT CAG CAA ATT CAA TTT CAG ATT CAC AAT GAG CAG AAT ACT ATC TCT CAG TTG GAG ATG CAG ATC TCC TTG GAG GAG GAT GAG ACT	A0A090K8Q8	63.2	40	55.7	35.1	162	negative			95	10.9
synMinEv20	MAMSIFNYLRRRVSATASVAKERLQIIISHERSQRYTPDYLPKLQEEILAVIAKYICPVTRDQVSVNLERMGADNAVLELNITMPDETLEEA	ATG GCA ATG AGT ATT TTT AAT TAT TTA CGT CGT CGT GTT AGT GCG ACC GCA TCT GTA GCT AAA GAG CGT CTG CAA ATT ATC ATT TCA CAC GAG CGC AGC CAG CGT TAT ACC CCT GAC TAC CTG CCG AAG TTG CAA GAA GAA ATT TTG GCA GTC ATC GCA AAA TAT ATC TGT CCG GTC ACC CGT GAT CAG GTA TCT GTC AAT CTG GAG CGT ATG GGC GCG GAC AAT GCT GTT CTG GAA TTG AAT ATT ACA ATG CCT GAT GAG ACT CTG GAA GAA GCG	A0A0W0Y0Y2	90.2	84.8	64.5	39.8	7	negative			92	10.5
synMinEv21	MSILQLFTRRTSAPAARERLQIILAHERAGIGAGGADLAIILQEEILAVIAKHVAVDRDKVQIKLERGAQFSTLEIDIELPTPTLTATAAAPASVPPAAAAA	ATG TCA ATT TTA CAA TTA TTT ACT CGT CGT ACA TCA GCG CCT GCG GCG CGT GAG CGT CTG CAA ATC ATT CTG GCG CAT GAG CGT GCG GGA ATC GGA GCT GGT GGG GCG GAC TTA GCT ATC ATT CTT CAG GAA GAG ATT TTA GCA GTG ATC GCG AAA CAC GTT GCC GTG GAC CGC GAC AAG GTA CAG ATT AAG CTG GAA CGT GGG GCA CAG TTT TCA ACA CTT GAG ATC GAT ATC GAG CTG CCC ACC CCT ACT TTA ACA GCA ACT GCT GCA GCC CCT GCA TCC GTG CCC CCA GCT GCG GCG…	A0A0Q4XJW9	76.4	62.3	47.7	28	22	negative			102	10.7
synMinEv22	MFSWTETLLELAYESQISPSFLQALQEEILAVISKYIPQTEISESEMSSIQLEQEGECMHLLEANIPLPEASETATPEF	ATG TTT TCA TGG ACT GAA ACT TTA TTA GAA CTG GCC TAC GAG AGC CAA ATT TCA CCG TCG TTC CTT CAA GCG TTA CAA GAA GAG ATC TTA GCC GTG ATC TCT AAG TAC ATT CCT CAG ACT GAG ATT TCA GAG TCT GAA ATG AGC TCC ATT CAG TTG GAG CAG GAA GGC GAA TGC ATG CAT TTA TTG GAA GCT AAC ATC CCA CTG CCC GAA GCC AGC GAA ACT GCA ACC CCA GAG TTT	A7MKE3	44.8	30.2	42.7	28.1	8	negative			79	8.9
synMinEv23	MGIFEFFRSPEQTATTAAERLLIIIAQERAGARGSPDYLPLMQQEILEVIRKYVVVDPDAISIHIEHESGHEVLELTVALPEAPEAAATAPAAEATE	ATG GGA ATT TTT GAA TTT TTT CGT TCA CCT GAA CAG ACA GCA ACG ACT GCT GCG GAG CGT CTG CTT ATC ATC ATC GCC CAA GAG CGT GCG GGT GCA CGT GGC AGC CCG GAT TAT TTA CCC CTT ATG CAG CAG GAA ATC TTA GAA GTA ATT CGC AAG TAT GTA GTG GTT GAT CCT GAC GCA ATC TCG ATT CAT ATT GAG CAC GAG AGT GGT CAT GAA GTC CTT GAG CTG ACT GTT GCA CTT CCG GAG GCG CCT GAG GCA GCC GCA ACC GCA CCC GCG GCT GAG GCG ACT GAG	A0A4R6YW23	77.6	61.2	57.6	40.4	12	negative			97	10.6
synMinEv24	MLLSSSETELQILIHEAHESPPLQMQEEILEMISKYIEIEIEEPSIEISMCPEEEPIALLAIPLIISSH	ATG TTA TTA TCA AGT TCA GAA ACT GAA TTA CAA ATC CTT ATT CAC GAG GCG CAC GAA AGT CCG CCG CTT CAG ATG CAA GAG GAA ATC TTG GAA ATG ATC TCA AAG TAC ATC GAG ATT GAG ATC GAA GAA CCA AGC ATT GAA ATC TCC ATG TGT CCT GAA GAG GAA CCG ATT GCT CTG CTG GCA ATC CCA CTT ATT ATT TCA TCA CAT	A0A2A7MC79	52.8	32.6	35.6	17.8	1	negative			69	7.8
synMinEv25	MSIFDFFTASKQQTASIAKDRLRIIIAHERATRGSTSPDYLPTLQREILEVIRKYVSVDAEAVKVQLIGEGDSKLLDISVSLPEAPAQA	ATG TCA ATT TTT GAT TTT TTT ACT GCT TCA AAA CAA CAG ACG GCA AGT ATT GCG AAG GAT CGC TTG CGC ATC ATC ATC GCG CAT GAA CGT GCC ACC CGT GGG TCT ACA AGC CCT GAC TAC TTG CCA ACG TTG CAA CGT GAG ATT TTA GAA GTA ATC CGT AAG TAC GTC TCA GTG GAC GCC GAA GCA GTC AAA GTA CAG CTT ATT GGG GAG GGA GAC AGT AAA TTG TTA GAT ATC TCG GTA TCT CTT CCG GAG GCT CCC GCG CAA GCC	A0A3D8VB61	89.9	78.7	68.9	48.9	163	positive	normal	+	89	9.8
synMinEv26	MSIFDYFKSKSSAPSSASVAKERLQIIVAHERSQRTHEPDYLEAMQQEIIQVIRKYVQIGSEDVQIQLENTESSCSILELNVTLPEQSL	ATG TCA ATT TTT GAT TAT TTT AAA TCA AAA TCG AGT GCC CCT AGT AGC GCG AGT GTC GCT AAA GAG CGT TTG CAA ATT ATT GTC GCC CAT GAA CGT TCC CAA CGC ACC CAC GAA CCA GAC TAT CTG GAA GCC ATG CAG CAG GAA ATT ATT CAG GTG ATC CGC AAG TAT GTT CAG ATC GGC TCT GAG GAT GTG CAG ATT CAA TTA GAA AAT ACC GAG TCC TCT TGT TCC ATC TTG GAG TTA AAC GTA ACG CTG CCA GAA CAG TCT CTG	X7E677	89.9	82	68.1	49.5	165	positive	minicell	+	89	10.1
synMinEv27	MHMAFWSLFSTATRSASSAQTATDRLKFILASEQPWNCTLSAEMMEMMKMEILEVASKYMEIYTSPIFNAWIQIMQTESYASEHAASPALEMNIPICDCQAQMP	ATG CAT ATG GCA TTT TGG TCA TTA TTT TCA ACT GCG ACT CGT TCT GCT AGT TCA GCT CAA ACC GCC ACC GAC CGC TTA AAA TTC ATT TTG GCA AGT GAA CAG CCA TGG AAC TGC ACT TTA TCA GCT GAG ATG ATG GAG ATG ATG AAA ATG GAG ATT TTG GAG GTC GCA TCA AAG TAT ATG GAA ATC TAT ACG TCG CCC ATT TTT AAC GCA TGG ATT CAA ATC ATG CAG ACT GAG TCT TAC GCT TCC GAA CAC GCT GCC TCC CCG GCA CTG GAG ATG AAC ATT CCG ATT TGT GAT TGC CAG…	R5E8Y5	55.2	41	43.3	22.1	23	negative			104	11.8
synMinEv28	MMMFWSSLLGREPSQSSAKSAEIATERLKIILASEQAAESIMLTPDMMELMQREIMSVISSYMEPIYAEQIALEIQIEMEESAIPALQIHIYEQHQQ	ATG ATG ATG TTT TGG TCA AGT TTA TTA GGT CGC GAA CCT AGT CAA AGC TCT GCG AAA TCG GCC GAG ATC GCC ACG GAG CGC CTT AAA ATT ATT TTA GCG AGC GAA CAA GCG GCT GAG TCC ATC ATG CTG ACC CCC GAC ATG ATG GAG TTG ATG CAG CGC GAG ATT ATG AGC GTG ATC TCG TCG TAT ATG GAG CCC ATT TAT GCC GAA CAG ATC GCA TTA GAA ATT CAG ATC GAG ATG GAG GAA AGC GCT ATC CCG GCT CTG CAG ATC CAC ATC TAT GAA CAA CAC CAA CAG	Q1Q8Y4	33.7	57.4	50	23	20	negative			97	11.1
synMinEv29	MMMGEFISRMLFLESATSSKTLAKERLRLVLLHDRASISLAMLNSLREDLVKVISNYMEIDEAALEFNLNQDPREVALIANIPVIKMKQDYAAEQ	ATG ATG ATG GGT GAA TTT ATT AGT CGT ATG CTT TTT CTT GAG AGC GCT ACC TCT AGT AAA ACG TTA GCC AAG GAG CGC TTA CGT TTG GTA TTA TTA CAC GAT CGC GCG TCT ATC TCA TTG GCC ATG CTG AAC TCG TTG CGC GAA GAT TTA GTA AAG GTA ATT TCA AAC TAT ATG GAA ATT GAT GAG GCT GCA CTT GAG TTT AAT TTA AAC CAG GAT CCT CGT GAG GTC GCG TTA ATC GCC AAC ATT CCT GTT ATC AAA ATG AAA CAA GAT TAC GCG GCC GAA CAG	A0A0F2J9Y3	88.4	81.1	47.5	24.8	143	positive	filamentous	-	95	10.8
synMinEv30	MAFLSFFFSPKKSSSTSANIATERLQIIIAEERRKSESEPDYLAIQMKREILQVICKYVQVQPQIDMLNIQFEQESLDLSVLELNITLPESDEPEAE	ATG GCT TTT TTA AGT TTT TTC TTT TCA CCA AAG AAA TCG AGT TCA ACG TCT GCG AAC ATT GCT ACT GAA CGT CTG CAA ATC ATT ATT GCA GAA GAA CGT CGT AAG TCC GAA AGT GAA CCA GAT TAC CTG GCA ATC CAG ATG AAA CGC GAA ATC TTA CAA GTG ATC TGC AAG TAT GTC CAA GTT CAA CCT CAA ATC GAT ATG CTT AAC ATT CAG TTT GAG CAA GAA AGC TTG GAC CTT AGC GTT TTA GAG CTG AAT ATC ACT TTA CCC GAA TCA GAT GAG CCG GAA GCA GAA	C0B313	76.3	62.9	77.3	54.6	162	negative			97	11.2
synMinEv31	MMLAEFINMLFSTQPQSAAEAKERLQLVLAHDRSDLTPELMEAMRQEILEVVSRYVEIDMEEMDISLETEQRMATALIANLPIREALSVSTPAPTSPEESPSETS	ATG ATG TTA GCT GAA TTT ATT AAT ATG TTA TTT TCT ACC CAA CCG CAA AGT GCC GCC GAG GCT AAA GAG CGC CTT CAA TTA GTC TTG GCA CAT GAC CGT TCG GAT TTA ACA CCC GAG CTG ATG GAG GCA ATG CGT CAA GAA ATT CTT GAG GTT GTA AGC CGT TAT GTG GAA ATT GAC ATG GAA GAA ATG GAC ATT TCG CTT GAG ACG GAG CAA CGT ATG GCC ACG GCT TTG ATC GCA AAC CTT CCT ATC CGC GAA GCA TTG TCA GTG AGC ACC CCA GCT CCG ACA AGT CCA GAA GAG TCG…	A0A7T1HT68	70.5	61.9	49.1	30.2	159	positive	filamentous	-	105	11.8
synMinEv32	MQTTLIIIAHESQIEQSASYMFALQEEILAVISKYIQISPEQISIQLLEQEEEDMEILELNITLPEASEALTF	ATG CAA ACT ACT TTA ATT ATT ATT GCA CAT GAA AGT CAG ATC GAA CAA TCT GCT TCG TAT ATG TTT GCT TTA CAG GAA GAA ATT TTG GCT GTC ATC TCT AAG TAC ATC CAA ATC TCT CCT GAG CAA ATT TCC ATT CAG TTG CTG GAG CAA GAG GAA GAG GAT ATG GAA ATC CTT GAA CTT AAT ATC ACG TTG CCT GAA GCT AGT GAG GCC CTT ACC TTT	A0A0C5WS88	55.4	35.9	51.6	34.1	18	negative			73	8.3
synMinEv33	MMGEFISKMWILWRRPTQESTATEAKERLQLILAQDRSSLSPELTDIEQMRNEILEVVSKYVEHIDLSEINFSLFETNQSRIHTALIANLPIREPIDAATSEEPSEALTVPQ	ATG ATG GGT GAA TTT ATT TCA AAA ATG TGG ATC TTG TGG CGT CGT CCA ACT CAG GAA AGC ACA GCT ACA GAA GCG AAG GAA CGC CTG CAA TTG ATT TTG GCA CAA GAT CGT AGC AGT TTA TCC CCG GAG CTG ACA GAC ATT GAG CAA ATG CGT AAC GAA ATC CTT GAG GTT GTG TCA AAG TAC GTG GAA CAC ATT GAC CTT AGC GAA ATC AAC TTC TCA CTT TTT GAG ACA AAT CAG AGT CGC ATC CAC ACG GCC CTG ATC GCT AAT CTT CCC ATT CGT GAG CCA ATC GAC GCG GCA ACC…	Q3AMC8	66.4	54	38	22.5	156	positive	minicell	+	112	12.9
synMinEv34	MFWDAMSMPTLRLLFGKMQYASSSPSARERLTIILAHERGMSMIGQPDLAPVLREEILYVFSKYVQTFELFSSHTRIIVRIERGHDEHEVSTLWVDIPVPEDFEYAAVLLR	ATG TTT TGG GAT GCA ATG TCA ATG CCT ACT TTG CGT CTT TTA TTC GGA AAG ATG CAG TAT GCG TCG TCT TCC CCT TCG GCA CGT GAA CGT CTT ACT ATT ATT CTG GCG CAC GAG CGC GGC ATG TCG ATG ATC GGT CAG CCA GAT TTG GCC CCC GTT CTG CGT GAA GAA ATC CTG TAT GTT TTC TCA AAG TAC GTT CAA ACA TTC GAA CTT TTC TCC TCA CAT ACC CGT ATC ATC GTC CGT ATC GAA CGC GGG CAC GAC GAA CAT GAA GTG TCA ACA TTG TGG GTT GAC ATC CCC GTT CCT…	Q89MI0	58.6	51.4	44.6	25.9	14	negative			111	12.9
synMinEv35	MLIMSILSFFRQSFEKTTASQAKERLQIILAHERAGRATPSADYLMALQEEILAVIAKYIHIDRDSIQIQLERHQSYAMLELDITLPEPSLTATPTTPA	ATG TTA ATT ATG TCA ATT TTA TCA TTT TTT CGC CAG TCG TTC GAG AAA ACT ACA GCC AGC CAG GCA AAA GAA CGC TTG CAG ATT ATC CTT GCC CAC GAA CGT GCA GGT CGC GCT ACC CCA AGC GCT GAC TAC TTA ATG GCA TTA CAA GAG GAA ATT TTA GCG GTG ATT GCG AAA TAT ATC CAC ATT GAT CGT GAT AGT ATT CAG ATC CAA CTT GAG CGT CAC CAA AGC TAC GCC ATG CTT GAG CTG GAC ATT ACA CTG CCT GAG CCA AGT CTG ACC GCA ACG CCA ACA ACA CCG GCA	D9SEY8	71	55	58	41	21	positive	filamentous	-	99	11.2
synMinEv36	MMASFWSTLFSSETSSSAQIAKDRLKIILASHQSLICRLSAETIEQMKTEIMQVISTYMQISTEQLQSIQIQIHHEANTTIEILEMNISLPET	ATG ATG GCA TCA TTT TGG AGT ACT TTA TTT TCT TCA GAA ACA TCC TCT TCT GCA CAG ATT GCA AAG GAT CGC TTA AAA ATC ATT CTT GCG AGT CAT CAG TCA CTG ATT TGC CGT CTG TCT GCA GAA ACA ATC GAA CAG ATG AAG ACC GAG ATT ATG CAA GTT ATC TCG ACA TAT ATG CAA ATC TCG ACT GAA CAG TTA CAG TCC ATC CAA ATT CAA ATC CAT CAC GAA GCG AAT ACA ACC ATC GAG ATT TTA GAG ATG AAT ATC TCT CTT CCG GAA ACT	B0V8Z5	70.5	60	56.6	33.3	145	negative			93	10.6
synMinEv37	MNILQLFSRTQSASAARERLQILLAHERTAARDAELIATLHEEILIAISKHICIDPDSVMITMHRKEQVTLLAIDIELESSATRETAFVLEDLGA	ATG AAT ATT TTA CAA TTG TTT AGT CGT ACT CAA AGC GCT AGT GCT GCA CGC GAA CGT TTG CAG ATT CTG CTT GCC CAC GAA CGC ACG GCA GCC CGC GAT GCC GAA TTA ATT GCG ACC CTG CAC GAG GAA ATC CTG ATC GCG ATT AGT AAG CAC ATT TGT ATT GAC CCT GAC AGC GTA ATG ATC ACT ATG CAT CGC AAG GAG CAA GTT ACT CTG CTT GCG ATC GAC ATC GAG TTA GAG TCT TCC GCT ACG CGC GAG ACA GCC TTC GTA CTT GAG GAT TTA GGA GCC	J7Q4I6	71.7	59.4	52	24.5	3	positive	minicell	+	95	10.6
synMinEv38	MNVLRLFSPRAASAPVARERLQILLSHERKLLGGQSDLLETLREEILSVVSKHVALDPDKVIIRMERSKFVSTLEVDIELPNAFQSSMAAASTCMA	ATG AAT GTT TTA CGT TTA TTT TCA CCT CGT GCA GCC TCT GCA CCG GTC GCC CGT GAA CGT TTA CAG ATT CTT CTT TCC CAC GAG CGT AAA CTT TTA GGT GGA CAG TCT GAC CTT TTA GAA ACT CTT CGC GAG GAG ATT TTG TCC GTC GTT TCC AAA CAC GTC GCT CTT GAC CCC GAC AAG GTC ATT ATT CGC ATG GAA CGC TCG AAA TTT GTG TCA ACC CTG GAA GTC GAT ATT GAG CTT CCT AAT GCG TTC CAG TCT TCA ATG GCA GCC GCT TCT ACA TGT ATG GCC	A0A1B9YW02	80.8	71.7	57.1	31.6	13	negative			96	10.6
synMinEv39	MSIFESFFQSSKSSASSAKERLMMMLAHERAACALPYMEEMQQEIIQVISKYTQISCESIEITSHSNQHFETLEMEISLES	ATG TCA ATT TTT GAA TCA TTT TTT CAA TCA TCT AAG TCA TCG GCT AGC TCC GCC AAA GAG CGT CTT ATG ATG ATG TTG GCG CAC GAA CGC GCA GCG TGC GCG CTT CCA TAT ATG GAA GAG ATG CAG CAA GAG ATC ATT CAG GTA ATC TCC AAG TAC ACG CAG ATT TCC TGC GAA TCG ATT GAG ATT ACG AGC CAC TCT AAT CAG CAT TTT GAG ACA CTT GAG ATG GAA ATT TCC TTG GAG AGT	D1B1D0	75.3	51.9	55.7	28.4	148	negative			81	9.3
synMinEv40	MSILGIFQKQRSSAATARDRLQLILAHERAESGRADLVIQLREEILAVIAKHVAVERDIVAITLERGEGVSTLGLDIELPLTAAAKLKAKLAAKLAEEAANKASKPKAA	ATG TCA ATT TTA GGA ATT TTT CAA AAA CAA CGT AGT AGT GCT GCT ACC GCC CGT GAT CGC TTA CAA TTA ATT TTG GCA CAT GAG CGT GCC GAG TCC GGA CGC GCG GAC TTA GTG ATC CAA TTG CGC GAA GAG ATT TTA GCG GTC ATC GCT AAG CAC GTG GCG GTA GAA CGC GAT ATT GTA GCC ATC ACA CTG GAG CGT GGG GAA GGA GTG AGT ACC CTG GGA TTG GAT ATT GAA CTG CCT TTG ACG GCG GCA GCT AAA TTG AAA GCA AAG TTG GCG GCT AAG TTA GCT GAA GAA GCG GCC…	B1LSP9	83.3	80.7	52.3	28.8	10	positive	filamentous	-	109	11.6
synMinEv41	MILFSMSSHSLEIAKERLKILLISERMEQCLSSETMESISQEIAETISKYIEIEPENIEIQIHLESYEYMPTLQALIPILI	ATG ATT TTA TTT TCA ATG AGT TCA CAT TCA TTA GAA ATC GCC AAG GAG CGT CTT AAG ATT CTT CTT ATC TCG GAG CGT ATG GAG CAA TGT TTG TCC TCA GAA ACC ATG GAG AGC ATC AGT CAG GAA ATT GCC GAA ACA ATT TCG AAG TAC ATC GAG ATT GAA CCC GAA AAT ATT GAG ATT CAA ATT CAT CTG GAG TCA TAC GAG TAT ATG CCC ACA CTT CAG GCC TTG ATC CCT ATT CTG ATT	A0A3A9DD85	60.2	44.1	44.1	24.7	149	negative			81	9.4
synMinEv42	MLTTLMQFFFQKMMSMSTSSSTIAKERLQLALTSDRLELSSEILELMHAEIIEVISKYFEIDQQEELKIEIEQMPLESELSTALLANTPIKSAKHPEPQ	ATG TTA ACT ACT TTA ATG CAA TTT TTC TTT CAA AAG ATG ATG TCG ATG TCC ACA TCG TCC AGT ACT ATT GCC AAG GAA CGC CTT CAG CTG GCT TTG ACT AGT GAC CGC CTT GAA CTT TCG AGC GAA ATT TTG GAG TTA ATG CAT GCC GAG ATC ATT GAG GTG ATT TCT AAG TAT TTT GAG ATC GAC CAG CAA GAG GAA CTG AAG ATC GAA ATC GAG CAG ATG CCC TTG GAA AGT GAG TTA AGC ACC GCA TTG CTG GCC AAC ACG CCA ATT AAA TCC GCT AAG CAT CCA GAG CCT CAG	S7TDQ0	66.3	42.6	41.2	24.6	152	negative			99	11.4
synMinEv43	MSILDYFFSSSPSTSAALAKERLQILVAHERSARTGSSPDYLPQMQQEILQVIRKYVQVSQDQISVHMEQEEGHEILELNITLPDDEEQAALQPPQAPP	ATG TCA ATT TTA GAT TAT TTC TTT TCA AGT TCA CCA TCC ACT TCA GCT GCC TTG GCA AAG GAG CGT CTG CAG ATT TTG GTG GCG CAC GAG CGC TCG GCG CGT ACC GGC TCT TCA CCC GAC TAT CTG CCC CAA ATG CAG CAG GAG ATC CTG CAG GTT ATT CGC AAA TAT GTG CAA GTG TCG CAA GAT CAA ATC TCT GTG CAT ATG GAA CAG GAA GAG GGG CAC GAG ATC CTT GAA CTG AAC ATT ACG TTG CCA GAT GAC GAG GAG CAA GCT GCG CTT CAG CCA CCA CAA GCC CCG CCG	A0A250KWQ2	74.7	62.6	67	45	157	positive	filamentous	-	99	11.1
synMinEv44	MSFLAFFFGESQSTAEIAKERLELILAHERSAQSPTLDYMEEMQKEIIQVISKYTQATWPSEDIHFQAEMQHNSSYETLEVQITLPEQS	ATG TCA TTT TTA GCC TTT TTC TTT GGT GAA AGC CAG TCT ACC GCT GAG ATC GCA AAG GAA CGC CTT GAG TTA ATC TTG GCG CAC GAA CGT TCG GCG CAG AGC CCT ACC CTT GAC TAC ATG GAA GAG ATG CAA AAA GAG ATC ATC CAG GTC ATC AGC AAG TAT ACG CAA GCC ACA TGG CCC AGC GAG GAC ATT CAT TTC CAG GCA GAG ATG CAA CAC AAT TCA TCT TAT GAA ACG TTA GAG GTA CAG ATC ACT CTG CCG GAG CAG TCT	N6XEX3	66.7	53.3	56.5	35.9	158	positive	filamentous	-	89	10.3
synMinEv45	MLTALFSWFKPFTQGPRSKETLKDRLEFTLAYDRLEIPAETLTALQQEILAVIQRYFPTDQSSTEFEIEQSEDLSASLMANTPIDCALETTAPAS	ATG TTA ACT GCA TTA TTT TCA TGG TTT AAA CCA TTC ACC CAA GGT CCT CGC TCC AAG GAG ACT TTA AAG GAC CGC CTT GAA TTC ACT CTT GCA TAT GAC CGT CTT GAG ATC CCC GCT GAA ACC TTG ACG GCA TTG CAG CAA GAA ATC TTA GCC GTT ATC CAG CGC TAT TTT CCA ACC GAT CAG TCT AGC ACG GAG TTT GAA ATT GAG CAA AGT GAA GAT CTT AGT GCT AGC CTG ATG GCA AAT ACC CCG ATT GAC TGC GCA TTG GAA ACA ACG GCG CCC GCA TCT	A0A172TC36	58.4	47.5	40	26.7	160	negative			95	10.7
synMinEv46	MMFPLIDKLLAWSGSTSSGDQAKKRLKLILAHDRADLSPELLDMMRQEILEVISRYLEIDTEETELSLENEQRTTTALIANFPITRIKRTPSTEP	ATG ATG TTT CCA TTA ATT GAT AAA TTA TTA GCA TGG TCA GGA TCG ACT AGT AGC GGT GAC CAG GCC AAA AAG CGC TTG AAA CTG ATC TTA GCA CAC GAT CGC GCT GAC CTG AGC CCT GAA TTG CTT GAC ATG ATG CGT CAA GAG ATT TTA GAA GTG ATT AGC CGT TAT TTG GAA ATT GAC ACT GAG GAA ACC GAG CTT TCT CTT GAG AAT GAG CAG CGT ACC ACG ACG GCA CTT ATT GCC AAT TTT CCG ATT ACC CGT ATC AAA CGC ACG CCG TCG ACA GAA CCT	B0JPY2	83.5	79.4	50	30.6	144	positive	filamentous	-	95	10.9
synMinEv47	MEMIFFLFPPTENTASQAKERLQIIIAQERSLTTGAPDYLPTELMQQEILEVISKYVEAIEVDTIEFAIEFSLMELDQSIEHEALITSLALPDEAAATPAATA	ATG GAA ATG ATT TTC TTT TTA TTT CCA CCT ACA GAA AAC ACA GCT TCT CAG GCA AAG GAA CGT CTT CAG ATT ATT ATC GCG CAG GAG CGT TCC CTG ACG ACC GGA GCC CCA GAC TAT TTA CCC ACT GAA CTG ATG CAG CAA GAG ATT TTG GAG GTT ATT TCT AAG TAT GTC GAA GCA ATC GAA GTT GAC ACT ATT GAG TTC GCG ATT GAG TTT AGT TTA ATG GAA TTA GAC CAG TCG ATT GAA CAC GAA GCG CTT ATC ACT TCT TTA GCA TTG CCT GAC GAG GCC GCA GCT ACT CCC GCT…	A0A7X0QP51	61.7	49.5	51.4	33	150	negative			103	11.4
synMinEv48	MFGFSFRPTPASSAQTLKERLQILLAHERSGQSASADCIPSLQRDILAAIRRYFPAQIDPFSIEIEMEESDQLSTLQIFIELPSALSS	ATG TTT GGA TTT AGT TTT CGT CCT ACT CCA GCA TCC TCG GCT CAG ACT TTG AAA GAG CGT CTT CAG ATC CTT TTA GCA CAT GAA CGT TCC GGA CAG AGC GCG AGC GCG GAT TGC ATT CCA TCC CTT CAG CGC GAT ATC TTG GCT GCG ATC CGT CGT TAC TTT CCC GCC CAG ATT GAT CCG TTT TCC ATT GAA ATT GAA ATG GAA GAG AGC GAT CAG CTG TCC ACC CTT CAA ATT TTT ATT GAG TTA CCC TCC GCT TTG AGT TCC	A0A1R3WS48	72.7	55.7	53.3	33.7	16	positive	filamentous	-	88	9.8
